# Single-cell transcriptional analysis of lamina propria lymphocytes in the jejunum reveals ILC-like cells in pigs

**DOI:** 10.1101/2023.01.01.522424

**Authors:** Junhong Wang, Ming Gao, Mingyang Cheng, Yu Sun, Yiyuan Lu, Xiaoxu Li, Chunwei Shi, Jianzhong Wang, Nan Wang, Wentao Yang, Yanlong Jiang, Haibin Huang, Guilian Yang, Yan Zeng, Chunfeng Wang, Xin Cao

## Abstract

Pigs are the most suitable model to study various therapeutic strategies and drugs for human beings, while knowledge about tissue- and cell-type-specific transcriptomes and heterogeneity is poorly available. Here, we focused on the intestinal immunity of pigs. Through single-cell sequencing (scRNA-seq) and flow cytometry analysis of the types of immune cells in the jejunum of pigs, we found that innate lymphoid cells (ILCs) existed in the lamina propria lymphocytes (LPLs) of the jejunum. Then, through flow sorting of Live/Dead (L/D)^-^Lineage(LIN)^-^CD45^+^ cells and scRNA-seq, we found that ILCs in the porcine jejunum were mainly ILC3s, with a small number of ILC1s, ILC2s, and NK cells. Through a gene expression map, we found that ILCs coexpressed IL-7Rα, ID2, and other genes and differentially expressed RORC, GATA3, and other genes but did not express the CD3 gene. According to their gene expression profiles, ILC3s can be divided into four subgroups, and genes such as CXCL8, CXCL2, IL-22, IL-17, and NCR2 are differentially expressed. To further detect and identify ILC3s, we prepared RORC monoclonal antibodies and verified the classification of ILCs in the porcine jejunum subgroup and the expression of related hallmark genes at the protein level by flow cytometry. For systematically characterizing of ILCs in the porcine intestines, we combined our pig ILCs dataset with publicly available human and mice ILCs data and identified that the humans and pigs ILCs shared more common features than those mice ILCs in gene signatures and cell states. For the first time, our results showed in detail the gene expression of porcine jejunal ILCs, the subtype classification of ILCs, and the markers of various ILCs, which provides a basis for an in-depth exploration of porcine intestinal mucosal immunity.

Graphical abstract
