## Supplementary table for "Single-cell transcriptional analysis of lamina propria lymphocytes in the jejunum reveals ILC-like cells in pigs": Supplementary Table 3.xlsx

	ILC3	ILC1	ILC2	NK
KEGG_N_GLYCAN_BIOSYNTHESIS	-0.234393181884878	-0.30197600308636	-0.201131498610676	-0.288237444050514
KEGG_OTHER_GLYCAN_DEGRADATION	-0.161289805156034	-0.230182674871955	-0.165948360690646	-0.246822905512964
KEGG_O_GLYCAN_BIOSYNTHESIS	-0.119227518870501	-0.234997409657729	-0.131093704161162	-0.283028487537443
KEGG_GLYCOSAMINOGLYCAN_DEGRADATION	-0.230643468249941	-0.261979849789727	-0.266083384365675	-0.302994570396897
KEGG_GLYCOSAMINOGLYCAN_BIOSYNTHESIS_KERATAN_SULFATE	-0.266334585130661	-0.348821988370178	-0.103162415821446	-0.2498732261277
KEGG_GLYCEROLIPID_METABOLISM	0.0258078876665933	0.0587129890703704	0.0383592717339885	0.042813671628677
KEGG_GLYCOSYLPHOSPHATIDYLINOSITOL_GPI_ANCHOR_BIOSYNTHESIS	-0.244856679992598	-0.244752356609848	-0.220506987097039	-0.252254470359539
KEGG_GLYCEROPHOSPHOLIPID_METABOLISM	-0.146172570094402	-0.149069021921324	-0.168071426640969	-0.177981008456952
KEGG_ETHER_LIPID_METABOLISM	0.0364520772978625	0.0782254915557796	0.0730917720240801	0.0543800430476135
KEGG_ARACHIDONIC_ACID_METABOLISM	0.0783573472919277	0.0339539795253638	0.0132954255750508	-0.0165329413624288
KEGG_LINOLEIC_ACID_METABOLISM	0.418703214980086	0.436663493235241	0.38835735618798	0.425748248698717
KEGG_ALPHA_LINOLENIC_ACID_METABOLISM	0.170212255553155	0.177011045246342	0.164694727087508	0.183136320613017
KEGG_SPHINGOLIPID_METABOLISM	-0.0303358460683985	-0.0284864542522028	-0.016616327965346	-0.0332308332341627
KEGG_GLYCOSPHINGOLIPID_BIOSYNTHESIS_LACTO_AND_NEOLACTO_SERIES	0.141608785565704	0.133124722950731	0.209913044421003	0.218815806707147
KEGG_GLYCOSPHINGOLIPID_BIOSYNTHESIS_GLOBO_SERIES	-0.10854520490367	-0.180774755382331	-0.073395697117725	-0.180666769757707
KEGG_GLYCOSPHINGOLIPID_BIOSYNTHESIS_GANGLIO_SERIES	-0.246062571462925	-0.302114179519179	-0.223894240597393	-0.317510559366478
KEGG_RIBOFLAVIN_METABOLISM	-0.0924913051044629	-0.154132236654895	-0.173048396850656	-0.174281240536954
KEGG_NICOTINATE_AND_NICOTINAMIDE_METABOLISM	-0.0943627615417188	-0.135669114820756	-0.0236446226873644	-0.0475483850117442
KEGG_PANTOTHENATE_AND_COA_BIOSYNTHESIS	-0.100417296833556	-0.0647429500074089	-0.104943729018137	-0.0832713806323885
KEGG_AMINOACYL_TRNA_BIOSYNTHESIS	-0.211596488392847	-0.1973897963752	-0.199920336072771	-0.156519574710936
KEGG_BASAL_TRANSCRIPTION_FACTORS	-0.259026018977399	-0.26517316808732	-0.242212241448148	-0.250481556399322
KEGG_NON_HOMOLOGOUS_END_JOINING	-0.278609701292056	-0.228326888898272	-0.161979144032353	-0.241281307218027
KEGG_SNARE_INTERACTIONS_IN_VESICULAR_TRANSPORT	-0.231956908213311	-0.237597450423084	-0.230388040430242	-0.200579570509852
KEGG_LYSOSOME	-0.184935640804175	-0.200558527671409	-0.170577911719783	-0.240620939232005
KEGG_CARDIAC_MUSCLE_CONTRACTION	-0.0333941855687795	-0.0495605125424486	-0.0365760319301055	-0.0634331274266549
KEGG_RENIN_ANGIOTENSIN_SYSTEM	0.298836834359704	0.396936369221767	0.303309361020371	0.325081714356264
KEGG_CIRCADIAN_RHYTHM_MAMMAL	-0.282069252025658	-0.447688098241418	-0.312972894617555	-0.30701358925105
KEGG_TASTE_TRANSDUCTION	0.317731938912066	0.336719015244526	0.276282039297799	0.267282275368696
KEGG_PROXIMAL_TUBULE_BICARBONATE_RECLAMATION	-0.0179957272270094	-0.102691678755051	-0.0587209062419042	-0.0731192876016467
KEGG_PATHOGENIC_ESCHERICHIA_COLI_INFECTION	-0.0582288562548158	-0.110260975721624	-0.0786906528228414	-0.0686060352040049
KEGG_SYSTEMIC_LUPUS_ERYTHEMATOSUS	0.0264403079490311	-0.0270575498676184	0.0544196881277559	0.0357453435009853
KEGG_PRIMARY_IMMUNODEFICIENCY	-0.0501288217294015	-0.0454045108925376	-0.0714406404742026	-0.0226980751099999
KEGG_HYPERTROPHIC_CARDIOMYOPATHY_HCM	0.0597431081009033	0.0117847068495977	0.0783184660920033	0.0131586705328322
KEGG_ARRHYTHMOGENIC_RIGHT_VENTRICULAR_CARDIOMYOPATHY_ARVC	0.0376207061535975	-0.00459841053543505	0.110505951435254	-0.00158056913010281
KEGG_DILATED_CARDIOMYOPATHY	0.0299337565183465	-0.00382165387250567	0.0362392085597565	-0.0308275329471723
KEGG_GLYCOLYSIS_GLUCONEOGENESIS	-0.107065987128724	-0.213113836550724	-0.0737286455581984	-0.194612977149978
KEGG_CITRATE_CYCLE_TCA_CYCLE	-0.299046310569495	-0.328760007003791	-0.245308698942893	-0.31712402431943
KEGG_PENTOSE_PHOSPHATE_PATHWAY	-0.23917552335555	-0.384289360124432	-0.19413167385091	-0.385639641555503
KEGG_PENTOSE_AND_GLUCURONATE_INTERCONVERSIONS	-0.253499460067322	-0.232918366374578	-0.192948839873886	-0.239013978551632
KEGG_FRUCTOSE_AND_MANNOSE_METABOLISM	-0.158146256245113	-0.222753610867893	-0.139883763932064	-0.2235129974862
KEGG_GALACTOSE_METABOLISM	-0.191167416712518	-0.253569756826531	-0.155166192103687	-0.238029908825794
KEGG_ASCORBATE_AND_ALDARATE_METABOLISM	-0.147657475970666	-0.265396917980622	-0.0920752056047972	-0.220796546751367
KEGG_FATTY_ACID_METABOLISM	-0.240831412069702	-0.368701723380609	-0.189157277375065	-0.327617933207895
KEGG_STEROID_BIOSYNTHESIS	-0.19142559739434	-0.161209209368079	-0.213761469008026	-0.206785217296869
KEGG_PRIMARY_BILE_ACID_BIOSYNTHESIS	0.236084122209792	0.25838290233006	0.226702468479163	0.234907580499453
KEGG_STEROID_HORMONE_BIOSYNTHESIS	-0.0208118017868112	0.0195724916112425	-0.0281368170288622	-0.0426191082416255
KEGG_OXIDATIVE_PHOSPHORYLATION	-0.177566070799271	-0.155013444368835	-0.0894726506324588	-0.191104823861943
KEGG_PURINE_METABOLISM	-0.111908855094008	-0.134743927418419	-0.104042744108751	-0.137001692972581
KEGG_PYRIMIDINE_METABOLISM	-0.158540132874826	-0.176219640090241	-0.158598540173723	-0.162869231442893
KEGG_ALANINE_ASPARTATE_AND_GLUTAMATE_METABOLISM	-0.120579320144749	-0.176387593580746	-0.101791069414572	-0.136224168898154
KEGG_GLYCINE_SERINE_AND_THREONINE_METABOLISM	0.18295266104372	0.201780016906532	0.170745313312638	0.184180857316832
KEGG_CYSTEINE_AND_METHIONINE_METABOLISM	-0.226467485172155	-0.276153106124791	-0.218735854848842	-0.233289197359336
KEGG_VALINE_LEUCINE_AND_ISOLEUCINE_DEGRADATION	-0.200663042581682	-0.302711753571752	-0.171630629864948	-0.283725344329796
KEGG_VALINE_LEUCINE_AND_ISOLEUCINE_BIOSYNTHESIS	-0.309262049543919	-0.29928809894952	-0.247369965399241	-0.290072960282571
KEGG_LYSINE_DEGRADATION	-0.166553059744254	-0.202269877429325	-0.120225746514802	-0.18019353927154
KEGG_ARGININE_AND_PROLINE_METABOLISM	-0.0975784072179657	-0.159994633769142	-0.102609722648811	-0.114612165320665
KEGG_HISTIDINE_METABOLISM	-0.036792760195942	-0.0797938051014594	-0.0280460288600835	-0.0706643907634852
KEGG_TYROSINE_METABOLISM	-0.130056258282657	-0.194295226902265	-0.141327373743326	-0.188994038512076
KEGG_PHENYLALANINE_METABOLISM	-0.0953314048238122	-0.198757934499339	-0.183615444283803	-0.24887479080441
KEGG_TRYPTOPHAN_METABOLISM	-0.145772772614591	-0.239690653854912	-0.0512049984165364	-0.213343375728626
KEGG_BETA_ALANINE_METABOLISM	-0.180282494469101	-0.313506607145652	-0.138950526727272	-0.262274246496207
KEGG_TAURINE_AND_HYPOTAURINE_METABOLISM	-0.0696991875986697	-0.229110325548719	-0.15812376728604	-0.268330653784955
KEGG_SELENOAMINO_ACID_METABOLISM	-0.218000535442632	-0.284649165073727	-0.218080320308733	-0.238660924573024
KEGG_GLUTATHIONE_METABOLISM	-0.137316800224824	-0.20713539091749	-0.131972033688964	-0.182853037258817
KEGG_STARCH_AND_SUCROSE_METABOLISM	-0.0993017284773832	-0.12691146511943	-0.118696193929438	-0.142740425799097
KEGG_AMINO_SUGAR_AND_NUCLEOTIDE_SUGAR_METABOLISM	-0.263794860351037	-0.317375681506839	-0.257123818425468	-0.305802765228326
KEGG_GLYCOSAMINOGLYCAN_BIOSYNTHESIS_CHONDROITIN_SULFATE	-0.192730105234071	-0.175721868108469	-0.170945580158261	-0.165650399010304
KEGG_GLYCOSAMINOGLYCAN_BIOSYNTHESIS_HEPARAN_SULFATE	-0.0545070969853483	-0.0832034950499403	-0.078438534105298	-0.112180272190548
KEGG_INOSITOL_PHOSPHATE_METABOLISM	-0.192475492562743	-0.195907322867628	-0.204439157937247	-0.191090248022773
KEGG_PYRUVATE_METABOLISM	-0.212725756301027	-0.272875984813204	-0.172293402115454	-0.259915240848351
KEGG_GLYOXYLATE_AND_DICARBOXYLATE_METABOLISM	-0.210161148627396	-0.205981532356911	-0.175963613162062	-0.231981989235761
KEGG_PROPANOATE_METABOLISM	-0.150935690797845	-0.272634979822918	-0.0957417517241721	-0.22634297543344
KEGG_BUTANOATE_METABOLISM	-0.224169954369195	-0.298899217241234	-0.138660782665132	-0.315911827355455
KEGG_ONE_CARBON_POOL_BY_FOLATE	0.00219116568578275	0.0397160434135619	0.00959305201634449	0.0465569187122722
KEGG_FOLATE_BIOSYNTHESIS	-0.0872500209396985	-0.161975295653259	-0.0382584601889358	-0.142502185164151
KEGG_RETINOL_METABOLISM	-0.0615422850652436	-0.150788358600747	-0.058995805771029	-0.168256068328422
KEGG_PORPHYRIN_AND_CHLOROPHYLL_METABOLISM	-0.0605794808654786	-0.0371062377789116	-0.112259687456405	-0.0218014428571005
KEGG_TERPENOID_BACKBONE_BIOSYNTHESIS	-0.266855234244607	-0.299109018358924	-0.216691305302769	-0.316982676891628
KEGG_LIMONENE_AND_PINENE_DEGRADATION	-0.148553750263462	-0.353692282402755	-0.0561774673495741	-0.313422099995885
KEGG_NITROGEN_METABOLISM	0.100176147917103	0.033536297149681	0.0605408940125852	0.0754635369248096
KEGG_SULFUR_METABOLISM	-0.187861409414001	-0.147580956745754	-0.166023353427532	-0.0924430266374417
KEGG_METABOLISM_OF_XENOBIOTICS_BY_CYTOCHROME_P450	-0.071730334108234	-0.1093735558582	-0.0276733113442282	-0.100856976419623
KEGG_DRUG_METABOLISM_CYTOCHROME_P450	-0.0789539741957106	-0.0990457002239041	-0.0468985120230339	-0.102101061524945
KEGG_DRUG_METABOLISM_OTHER_ENZYMES	-0.198543174035651	-0.220213050406124	-0.195473946001009	-0.213280194817506
KEGG_BIOSYNTHESIS_OF_UNSATURATED_FATTY_ACIDS	-0.174196063946371	-0.278458169204628	-0.172606967257601	-0.243472638451169
KEGG_ABC_TRANSPORTERS	0.0969383850052075	0.112078010752307	0.0685143078943157	0.0704144148888323
KEGG_RIBOSOME	0.0628143631114395	-0.45615630051946	0.277454121264139	0.114483477028823
KEGG_RNA_DEGRADATION	-0.282309031477344	-0.27420411754596	-0.239408377003363	-0.257035115951971
KEGG_RNA_POLYMERASE	-0.197236100170621	-0.229310438818292	-0.183466796439533	-0.193365768102989
KEGG_DNA_REPLICATION	-0.217981642072722	-0.213190482169711	-0.200851448042574	-0.203879870332043
KEGG_SPLICEOSOME	-0.159128999808474	-0.176898917246953	-0.159614592383624	-0.169051544588482
KEGG_PROTEASOME	-0.226455044123992	-0.309165706490385	-0.184515982189678	-0.313634776261878
KEGG_PROTEIN_EXPORT	-0.206888213569002	-0.277468141981112	-0.221541138138956	-0.246137435411691
KEGG_PPAR_SIGNALING_PATHWAY	0.174458029139584	0.160770415138705	0.166502147504737	0.136845163935554
KEGG_BASE_EXCISION_REPAIR	-0.159569066341722	-0.162629188745038	-0.132049470212015	-0.175802688702041
KEGG_NUCLEOTIDE_EXCISION_REPAIR	-0.274821784362366	-0.268142531314766	-0.278863830575268	-0.244348239862854
KEGG_MISMATCH_REPAIR	-0.226020468720666	-0.21255260327723	-0.207841942533687	-0.179785560773953
KEGG_HOMOLOGOUS_RECOMBINATION	-0.150756604403171	-0.121510851506604	-0.123904214091069	-0.100300459237555
KEGG_MAPK_SIGNALING_PATHWAY	-0.0989885947536288	-0.13862897052501	-0.087869486477766	-0.0978494323705583
KEGG_ERBB_SIGNALING_PATHWAY	-0.171536424391515	-0.181076425468006	-0.166538937833359	-0.142787732947394
KEGG_CALCIUM_SIGNALING_PATHWAY	0.0846663933904912	0.0902538310070103	0.0693160503820322	0.0474693334888625
KEGG_CYTOKINE_CYTOKINE_RECEPTOR_INTERACTION	0.0824376572545167	-0.00783219483091031	0.0321791403277584	0.0245964706436757
KEGG_CHEMOKINE_SIGNALING_PATHWAY	-0.0790101406514138	-0.118275294071987	-0.0761317615986564	-0.0680577196534627
KEGG_PHOSPHATIDYLINOSITOL_SIGNALING_SYSTEM	-0.177515476001769	-0.159780408815038	-0.200374500080226	-0.16527595239779
KEGG_NEUROACTIVE_LIGAND_RECEPTOR_INTERACTION	0.311895999140666	0.312638069235362	0.297825688678651	0.271728216796915
KEGG_CELL_CYCLE	-0.132219995095297	-0.18384815128	-0.122617332756632	-0.148102502202836
KEGG_OOCYTE_MEIOSIS	-0.120329681359916	-0.163085898396018	-0.128211770973302	-0.149551645359287
KEGG_P53_SIGNALING_PATHWAY	-0.133983499973615	-0.167449472202933	-0.132051090521482	-0.137234919397988
KEGG_UBIQUITIN_MEDIATED_PROTEOLYSIS	-0.206810366464758	-0.224677539227982	-0.183205998784247	-0.175333227535361
KEGG_REGULATION_OF_AUTOPHAGY	-0.250747936810292	-0.218985391462645	-0.221629213225752	-0.246652843545259
KEGG_ENDOCYTOSIS	-0.16373479740623	-0.214236408945734	-0.190013021289576	-0.196578017043706
KEGG_PEROXISOME	-0.181208700144692	-0.210615002712805	-0.132191075575695	-0.192449448886851
KEGG_MTOR_SIGNALING_PATHWAY	-0.227788914551018	-0.208325105384025	-0.20275027059662	-0.127646203222211
KEGG_APOPTOSIS	-0.251212647610776	-0.274075154187087	-0.209988622761421	-0.200243901326674
KEGG_VASCULAR_SMOOTH_MUSCLE_CONTRACTION	0.00720495128937729	0.012941975934025	0.0182350988083899	-0.0222102916596911
KEGG_WNT_SIGNALING_PATHWAY	-0.0951695857101242	-0.153595446284394	-0.0985904634134728	-0.106708096659913
KEGG_DORSO_VENTRAL_AXIS_FORMATION	-0.116316564233807	-0.138442263300619	-0.171259500327001	-0.0906139845794699
KEGG_NOTCH_SIGNALING_PATHWAY	-0.242506435889275	-0.283457795100704	-0.21593379142253	-0.258342878398437
KEGG_HEDGEHOG_SIGNALING_PATHWAY	0.189848727862709	0.239357311013068	0.187145910459927	0.211273662300131
KEGG_TGF_BETA_SIGNALING_PATHWAY	-0.0959522782405275	-0.161193163494249	-0.130089118500903	-0.114543827771513
KEGG_AXON_GUIDANCE	-0.00722539035404267	-0.0376989825405283	-0.064032170320185	-0.0232746212701718
KEGG_VEGF_SIGNALING_PATHWAY	-0.161027132352568	-0.143303790023258	-0.154103565225724	-0.106697977208573
KEGG_FOCAL_ADHESION	-0.0367987623189963	-0.0471409468431369	-0.0195057572150166	-0.025548890250841
KEGG_ECM_RECEPTOR_INTERACTION	0.259470680087164	0.241709468709075	0.285718825640771	0.23628121062761
KEGG_CELL_ADHESION_MOLECULES_CAMS	0.160807377577332	0.130546378123342	0.177803440919427	0.144652693923341
KEGG_ADHERENS_JUNCTION	-0.0693771852904663	-0.121059026665853	-0.0852334963256776	-0.0897236309879614
KEGG_TIGHT_JUNCTION	-0.113667043692978	-0.13766747684161	-0.123303441419543	-0.118206210270442
KEGG_GAP_JUNCTION	-0.0868808279428936	-0.101644368053546	-0.0717833227491294	-0.0851752237077219
KEGG_COMPLEMENT_AND_COAGULATION_CASCADES	0.304973787185175	0.26020170161532	0.274235781638386	0.250861788907937
KEGG_ANTIGEN_PROCESSING_AND_PRESENTATION	-0.120544262948538	-0.122714683817907	-0.0533427084552613	-0.0240303985204537
KEGG_TOLL_LIKE_RECEPTOR_SIGNALING_PATHWAY	-0.150513860984234	-0.171433698097057	-0.164644353925681	-0.0891133269231707
KEGG_NOD_LIKE_RECEPTOR_SIGNALING_PATHWAY	-0.0838892048966423	-0.178608741901502	-0.0963343565054425	-0.0758012570482066
KEGG_RIG_I_LIKE_RECEPTOR_SIGNALING_PATHWAY	-0.17788864261796	-0.246442857061814	-0.189802381791874	-0.180158354835088
KEGG_CYTOSOLIC_DNA_SENSING_PATHWAY	-0.177728263200424	-0.142361317407858	-0.120519444560543	-0.0501960350631905
KEGG_JAK_STAT_SIGNALING_PATHWAY	-0.0964077021401733	-0.157524192120221	-0.0978979662482542	-0.086322288366964
KEGG_HEMATOPOIETIC_CELL_LINEAGE	0.124198310530468	-0.0119634064538202	0.0968514475238864	0.00275330592970967
KEGG_NATURAL_KILLER_CELL_MEDIATED_CYTOTOXICITY	-0.196353718102538	-0.12934021113299	-0.186774964429622	-0.0758140102438686
KEGG_T_CELL_RECEPTOR_SIGNALING_PATHWAY	-0.173518814278729	-0.177657300631216	-0.123905769598697	-0.108740829820211
KEGG_B_CELL_RECEPTOR_SIGNALING_PATHWAY	-0.20063694124198	-0.233462040244829	-0.14618278864876	-0.15040586048086
KEGG_FC_EPSILON_RI_SIGNALING_PATHWAY	-0.179053498623337	-0.155231650226441	-0.123650439498753	-0.158719135074964
KEGG_FC_GAMMA_R_MEDIATED_PHAGOCYTOSIS	-0.0980693269133085	-0.0758711785393803	-0.083256730107054	-0.0817816914924492
KEGG_LEUKOCYTE_TRANSENDOTHELIAL_MIGRATION	-0.0546904697503273	-0.0696956561295632	-0.0418791436182623	-0.0332590785202619
KEGG_INTESTINAL_IMMUNE_NETWORK_FOR_IGA_PRODUCTION	0.109369530580589	0.000779786348363064	0.161132705596282	-0.0046582438629668
KEGG_LONG_TERM_POTENTIATION	-0.172073330133862	-0.175742183696785	-0.12866502295693	-0.169632853818552
KEGG_NEUROTROPHIN_SIGNALING_PATHWAY	-0.132904690205921	-0.147215369338914	-0.120346146827738	-0.135504396588718
KEGG_LONG_TERM_DEPRESSION	-0.0705659446575744	-0.0794055568210257	-0.062657532024454	-0.101231129492814
KEGG_OLFACTORY_TRANSDUCTION	0.0721713416995322	0.108042295695366	0.0534347668133177	0.0159233131919785
KEGG_REGULATION_OF_ACTIN_CYTOSKELETON	-0.0651369034722493	-0.060999625192883	-0.0505016093028401	-0.0916649622201808
KEGG_INSULIN_SIGNALING_PATHWAY	-0.163726554040282	-0.157789026147938	-0.172655037654424	-0.158359447097474
KEGG_GNRH_SIGNALING_PATHWAY	-0.107016198334946	-0.0948502005543426	-0.0976757520542533	-0.104767162512041
KEGG_PROGESTERONE_MEDIATED_OOCYTE_MATURATION	-0.127798989304189	-0.0829617606956547	-0.090205221260563	-0.063050968800951
KEGG_MELANOGENESIS	-0.0432654435983608	-0.0733268619702529	-0.0455052243136199	-0.0920984083533755
KEGG_ADIPOCYTOKINE_SIGNALING_PATHWAY	-0.174050387869287	-0.239248907065518	-0.0961663035314286	-0.142351562069009
KEGG_TYPE_II_DIABETES_MELLITUS	-0.185244507292645	-0.148154581638436	-0.15811963058273	-0.139950732207941
KEGG_TYPE_I_DIABETES_MELLITUS	0.00545898920033926	0.187032307049253	0.0493120089856902	0.118463852283397
KEGG_MATURITY_ONSET_DIABETES_OF_THE_YOUNG	0.297589046789184	0.330164374572444	0.269086930549965	0.305650307479687
KEGG_ALDOSTERONE_REGULATED_SODIUM_REABSORPTION	-0.122583726863803	-0.0628652212921602	-0.160058939244034	-0.113788537590888
KEGG_VASOPRESSIN_REGULATED_WATER_REABSORPTION	-0.163544387068754	-0.172600938518508	-0.114948694327033	-0.181236718408178
KEGG_ALZHEIMERS_DISEASE	-0.189548956420478	-0.185213441835955	-0.127219764922796	-0.19681419667374
KEGG_PARKINSONS_DISEASE	-0.176510305829371	-0.165923828377359	-0.0833987665014488	-0.195913675258519
KEGG_AMYOTROPHIC_LATERAL_SCLEROSIS_ALS	-0.130285318584758	-0.162178137597959	-0.0807193997399772	-0.12956174650928
KEGG_HUNTINGTONS_DISEASE	-0.192581803487724	-0.202144053108899	-0.120194588604461	-0.21452313118344
KEGG_PRION_DISEASES	-0.021868222962064	0.154755393368512	-0.0184892103412477	0.167943493837712
KEGG_VIBRIO_CHOLERAE_INFECTION	-0.111344248579653	-0.114991948628927	-0.0896317949174453	-0.166967042626424
KEGG_EPITHELIAL_CELL_SIGNALING_IN_HELICOBACTER_PYLORI_INFECTION	-0.0842427289683746	-0.0988986763787139	-0.0928252041977244	-0.0615114058528656
KEGG_LEISHMANIA_INFECTION	-0.063866712157522	-0.215901795976039	-0.0184029282094206	-0.0574957259153833
KEGG_PATHWAYS_IN_CANCER	-0.066893063478722	-0.112590209231485	-0.0674613011676098	-0.0881690190748673
KEGG_COLORECTAL_CANCER	-0.151448829224667	-0.22979553277367	-0.168752747458573	-0.166694007805949
KEGG_RENAL_CELL_CARCINOMA	-0.172727472477304	-0.191781399177015	-0.191441069434229	-0.16156120939566
KEGG_PANCREATIC_CANCER	-0.185321359366718	-0.21081108151499	-0.178040152583979	-0.174991192310045
KEGG_ENDOMETRIAL_CANCER	-0.208189293637553	-0.212428544743794	-0.17245913668944	-0.167984055172794
KEGG_GLIOMA	-0.173516697253945	-0.139503657665547	-0.16821437439633	-0.159165854502561
KEGG_PROSTATE_CANCER	-0.117099463526614	-0.154814346722405	-0.084567159842661	-0.116941239425402
KEGG_THYROID_CANCER	-0.126048404095213	-0.206092591141597	-0.0881593450631745	-0.116193519239435
KEGG_BASAL_CELL_CARCINOMA	0.21194495726218	0.177893092240777	0.192075734551868	0.18322968588484
KEGG_MELANOMA	-0.0849042112747334	-0.0323930019172576	-0.0862611878010249	-0.0388048151381958
KEGG_BLADDER_CANCER	-0.171996210298064	-0.241617870747531	-0.17423792230927	-0.224677544617787
KEGG_CHRONIC_MYELOID_LEUKEMIA	-0.224792793105354	-0.276761285497693	-0.177421871209668	-0.239411131419539
KEGG_ACUTE_MYELOID_LEUKEMIA	-0.211584969988223	-0.274747050492601	-0.145572415071677	-0.209004677407372
KEGG_SMALL_CELL_LUNG_CANCER	-0.0796087815854249	-0.085782048788658	-0.00977261637552274	-0.0423996155023583
KEGG_NON_SMALL_CELL_LUNG_CANCER	-0.20344059825298	-0.150118683756966	-0.179893997264462	-0.156176038155372
KEGG_ASTHMA	-0.0373590480893941	-0.0436031045290302	0.0165685456996937	-0.101549133581408
KEGG_AUTOIMMUNE_THYROID_DISEASE	-0.0439731152187961	0.238201316748074	0.0228932527638318	0.0837621284054248
KEGG_ALLOGRAFT_REJECTION	-0.0966081073085338	0.135048920063373	-0.0833606777287019	0.0336910590353586
KEGG_GRAFT_VERSUS_HOST_DISEASE	-0.048764846398276	0.221017579332199	-0.0512684645033613	0.14005538065271
KEGG_VIRAL_MYOCARDITIS	-0.0555616024937013	-0.0679155786424329	-0.0275788005703513	-0.0303048906472219
