## Supplementary table for "Single-cell transcriptional analysis of lamina propria lymphocytes in the jejunum reveals ILC-like cells in pigs": Supplementary Table 5.xlsx

Gene	Gene_name	cluster	avg_logFC	p_val	p_val_adj	pct.1	pct.2
396906	HSPA6	ILC3a	1.198416402	0	0	0.875	0.576
396880	CXCL8	ILC3a	0.939511852	0	0	0.95	0.728
396913	JUN	ILC3a	0.794215328	0	0	0.981	0.843
396741	DNAJB1	ILC3a	0.827536698	2.83E-279	5.40E-275	0.935	0.736
396648	HSP70.2	ILC3a	0.685026878	2.50E-235	4.76E-231	0.978	0.881
100738612	ATF3	ILC3a	0.708291913	6.24E-232	1.19E-227	0.787	0.469
100156989	BAG3	ILC3a	0.765272761	1.47E-200	2.80E-196	0.863	0.65
100522679	PPP1R15A	ILC3a	0.540249623	6.50E-188	1.24E-183	0.79	0.521
100048932	BTG2	ILC3a	0.491856119	4.89E-153	9.32E-149	0.912	0.738
100316849	ZFP36	ILC3a	0.532373909	1.93E-152	3.68E-148	0.74	0.488
100522469	DUSP1	ILC3a	0.543289493	6.47E-150	1.23E-145	0.85	0.653
100525703	DNAJB4	ILC3a	0.493502534	3.25E-138	6.20E-134	0.481	0.228
493184	HSPB1	ILC3a	0.422849379	3.30E-137	6.28E-133	0.968	0.866
100523358	JUNB	ILC3a	0.490367206	5.54E-137	1.06E-132	0.905	0.724
100511890	HSPA8	ILC3a	0.338593976	3.87E-127	7.37E-123	0.993	0.974
110261009	FOSB	ILC3a	0.362510247	7.31E-127	1.39E-122	0.936	0.804
100048931	HSPH1	ILC3a	0.365638275	3.46E-125	6.59E-121	0.988	0.946
414904	CXCL2	ILC3a	0.780952735	1.25E-120	2.39E-116	0.678	0.461
100126293	CASS4	ILC3a	0.427297672	1.25E-117	2.37E-113	0.492	0.254
100144486	FOS	ILC3a	0.400199918	2.52E-113	4.80E-109	0.893	0.731
397086	TNF	ILC3a	0.455875692	1.83E-112	3.49E-108	0.425	0.202
100521185	ZFAND2A	ILC3a	0.552527373	3.34E-110	6.37E-106	0.547	0.314
100512008	DNAJA1	ILC3a	0.325487935	7.90E-108	1.51E-103	0.958	0.87
100152997	GADD45G	ILC3a	0.45719716	8.29E-108	1.58E-103	0.892	0.757
397028	HSP90AA1	ILC3a	0.302975865	2.26E-100	4.32E-96	1	0.994
733669	GADD45A	ILC3a	0.406442825	2.16E-95	4.12E-91	0.585	0.359
100125968	UBB	ILC3a	0.29442443	7.48E-95	1.43E-90	1	1
100157298	SAMSN1	ILC3a	0.334577914	4.22E-85	8.05E-81	0.83	0.672
100525396	LOC100525396	ILC3a	0.501204524	1.95E-79	3.71E-75	0.544	0.347
397165	CD69	ILC3a	0.284694981	4.39E-77	8.36E-73	0.358	0.177
100520933	CKS2	ILC3a	0.362637568	1.19E-75	2.27E-71	0.731	0.559
100307052	SOCS1	ILC3a	0.299801933	2.96E-74	5.64E-70	0.34	0.17
397564	HBEGF	ILC3a	0.368544171	4.61E-71	8.78E-67	0.49	0.299
595104	IL22	ILC3a	0.57613874	3.48E-68	6.62E-64	0.314	0.158
733670	RGS2	ILC3a	0.444488322	2.78E-67	5.30E-63	0.261	0.118
100379631	PHLDA2	ILC3a	0.322160023	2.18E-61	4.16E-57	0.331	0.176
492279	HSPD1	ILC3a	0.358193632	2.01E-58	3.83E-54	0.814	0.668
100621090	GADD45B	ILC3a	0.259517797	9.97E-56	1.90E-51	0.479	0.304
110255757	LOC110255757	ILC3a	-0.317098023	7.04E-55	1.34E-50	0.585	0.683
100520981	NFKBIZ	ILC3a	0.274277444	4.20E-53	8.01E-49	0.785	0.638
100622812	DUSP2	ILC3a	0.275965399	3.57E-50	6.79E-46	0.389	0.237
100625944	RGCC	ILC3a	0.253108836	1.26E-46	2.40E-42	0.7	0.549
100144503	RHOB	ILC3a	0.253617071	5.83E-38	1.11E-33	0.495	0.347
397208	CSF2	ILC3a	0.273319853	4.53E-32	8.64E-28	0.257	0.154
100624161	G0S2	ILC3a	0.280024284	1.28E-24	2.44E-20	0.573	0.459
100523358	JUNB	ILC3b	-0.704704539	1.41E-198	2.68E-194	0.587	0.857
396741	DNAJB1	ILC3b	-0.942114675	1.93E-196	3.68E-192	0.636	0.863
396906	HSPA6	ILC3b	-1.221687002	7.88E-191	1.50E-186	0.463	0.753
396913	JUN	ILC3b	-0.746822617	8.17E-171	1.56E-166	0.776	0.93
396648	HSP70.2	ILC3b	-0.695854067	3.31E-165	6.31E-161	0.825	0.946
397028	HSP90AA1	ILC3b	-0.409867815	1.20E-145	2.29E-141	0.989	0.999
110261009	FOSB	ILC3b	-0.48291806	6.79E-144	1.29E-139	0.704	0.902
100521185	ZFAND2A	ILC3b	-0.708306211	1.40E-128	2.68E-124	0.188	0.466
100522679	PPP1R15A	ILC3b	-0.496991918	1.66E-128	3.16E-124	0.398	0.688
100048932	BTG2	ILC3b	-0.504431633	2.03E-122	3.86E-118	0.635	0.855
493184	HSPB1	ILC3b	-0.448178438	5.10E-120	9.72E-116	0.801	0.936
100511890	HSPA8	ILC3b	-0.38330617	6.73E-119	1.28E-114	0.956	0.989
100738612	ATF3	ILC3b	-0.596032697	2.78E-117	5.30E-113	0.37	0.648
100125968	UBB	ILC3b	-0.325054753	5.46E-115	1.04E-110	1	1
100316849	ZFP36	ILC3b	-0.501194416	2.01E-111	3.83E-107	0.377	0.643
397336	RGS1	ILC3b	-0.38484788	6.83E-107	1.30E-102	0.965	0.992
100048931	HSPH1	ILC3b	-0.376876152	1.18E-100	2.24E-96	0.916	0.977
100522469	DUSP1	ILC3b	-0.482311543	1.07E-96	2.03E-92	0.552	0.78
100520981	NFKBIZ	ILC3b	-0.408813789	1.75E-93	3.33E-89	0.518	0.749
414904	CXCL2	ILC3b	-0.802472873	5.34E-93	1.02E-88	0.368	0.593
100156989	BAG3	ILC3b	-0.626665051	5.66E-92	1.08E-87	0.587	0.769
100525703	DNAJB4	ILC3b	-0.433903793	3.54E-85	6.74E-81	0.151	0.369
100126293	CASS4	ILC3b	-0.368570712	2.74E-84	5.21E-80	0.168	0.392
100156484	MAFF	ILC3b	-0.32898295	8.81E-84	1.68E-79	0.143	0.362
733688	TXNIP	ILC3b	-0.317492942	4.73E-79	9.00E-75	0.182	0.406
100144486	FOS	ILC3b	-0.414450107	1.89E-78	3.59E-74	0.645	0.837
100621090	GADD45B	ILC3b	-0.349452499	7.00E-78	1.33E-73	0.2	0.422
100512008	DNAJA1	ILC3b	-0.335719703	9.32E-78	1.78E-73	0.81	0.931
397564	HBEGF	ILC3b	-0.386393177	1.57E-77	2.99E-73	0.202	0.422
100525396	LOC100525396	ILC3b	-0.567171262	1.51E-74	2.87E-70	0.256	0.469
492279	HSPD1	ILC3b	-0.428702749	1.87E-74	3.57E-70	0.567	0.771
396880	CXCL8	ILC3b	-0.615278068	3.46E-73	6.59E-69	0.737	0.823
397544	RGS16	ILC3b	-0.425027894	1.82E-70	3.47E-66	0.087	0.259
110259563	C2H11orf96	ILC3b	-0.404066491	1.56E-68	2.98E-64	0.116	0.295
100514873	BHLHE40	ILC3b	-0.331014764	1.64E-68	3.12E-64	0.304	0.523
100622983	RP2	ILC3b	-0.292883662	2.97E-66	5.66E-62	0.291	0.511
100627052	ARL5B	ILC3b	-0.273647875	4.43E-61	8.45E-57	0.19	0.383
397165	CD69	ILC3b	-0.266173897	1.52E-58	2.90E-54	0.115	0.281
100152997	GADD45G	ILC3b	-0.336890885	2.13E-58	4.05E-54	0.68	0.847
733669	GADD45A	ILC3b	-0.316936645	2.87E-57	5.48E-53	0.284	0.489
100622590	BIRC3	ILC3b	-0.283767725	8.81E-57	1.68E-52	0.386	0.589
492314	TAC3	ILC3b	0.376341608	1.07E-55	2.03E-51	0.754	0.652
406188	NFKBIA	ILC3b	-0.275882219	1.41E-53	2.68E-49	0.5	0.695
397086	TNF	ILC3b	-0.34302164	2.02E-50	3.85E-46	0.157	0.318
100144503	RHOB	ILC3b	-0.312848121	4.69E-49	8.95E-45	0.262	0.446
100037933	IL17F	ILC3b	-0.538834613	1.29E-48	2.46E-44	0.137	0.284
100522635	GPR183	ILC3b	-0.280322131	1.19E-40	2.27E-36	0.844	0.908
396660	CD74	ILC3b	-0.259190178	1.07E-38	2.04E-34	0.338	0.508
100153821	DDIT4	ILC3b	-0.252215521	1.06E-37	2.03E-33	0.813	0.92
100736950	RASL11A	ILC3b	-0.375133311	3.31E-26	6.30E-22	0.248	0.367
100513309	TRH	ILC3b	-0.262664049	4.01E-11	7.65E-07	0.21	0.283
100156970	KLRB1	ILC3c	-0.777466452	9.80E-264	1.87E-259	0.569	0.859
397684	FCGR3A	ILC3c	0.570950762	1.05E-160	2.01E-156	0.913	0.71
100522394	VIM	ILC3c	-0.568068236	2.52E-108	4.80E-104	0.57	0.761
100156358	S100A4	ILC3c	-0.439091183	2.51E-103	4.79E-99	0.828	0.899
110257240	LOC110257240	ILC3c	-0.405558786	6.84E-80	1.30E-75	0.65	0.789
100512981	SCIN	ILC3c	-0.372038616	1.84E-78	3.50E-74	0.678	0.788
100515207	SPINT2	ILC3c	-0.496776487	1.49E-77	2.84E-73	0.143	0.334
110259322	PLVAP	ILC3c	0.27370628	2.10E-76	4.00E-72	0.389	0.193
397406	FCER1G	ILC3c	-0.276649392	2.06E-72	3.92E-68	0.905	0.936
396660	CD74	ILC3c	0.442489944	6.14E-71	1.17E-66	0.606	0.412
100037306	TNFRSF1B	ILC3c	0.268663541	4.50E-70	8.58E-66	0.866	0.72
100621559	LOC100621559	ILC3c	0.274939228	7.35E-67	1.40E-62	0.637	0.41
100144486	FOS	ILC3c	-0.463973654	1.36E-66	2.59E-62	0.747	0.795
733608	S100A6	ILC3c	-0.454494251	9.22E-64	1.76E-59	0.405	0.557
396913	JUN	ILC3c	-0.556089183	1.35E-63	2.57E-59	0.881	0.889
100625290	ZBTB16	ILC3c	0.317413697	3.76E-63	7.16E-59	0.669	0.481
100152768	IRF2BPL	ILC3c	-0.448852045	1.72E-60	3.28E-56	0.442	0.575
100037933	IL17F	ILC3c	0.566416034	9.38E-58	1.79E-53	0.361	0.203
100520600	TP53I11	ILC3c	0.284718382	3.05E-57	5.81E-53	0.485	0.304
100622025	TNFRSF18	ILC3c	0.366277105	1.02E-55	1.94E-51	0.449	0.279
100038020	CSTB	ILC3c	-0.254363892	1.20E-53	2.29E-49	0.938	0.941
100515138	S100A10	ILC3c	-0.296740664	1.23E-51	2.35E-47	0.765	0.845
414377	CCR9	ILC3c	0.251731824	2.15E-51	4.09E-47	0.53	0.349
100525468	CITED4	ILC3c	0.264607503	8.51E-50	1.62E-45	0.877	0.754
100522635	GPR183	ILC3c	-0.366709707	3.24E-49	6.17E-45	0.882	0.893
100153821	DDIT4	ILC3c	-0.355831836	3.53E-48	6.74E-44	0.882	0.893
780402	SERPINF1	ILC3c	-0.37844262	6.65E-46	1.27E-41	0.193	0.33
100316853	RRM2	ILC3c	0.260777561	9.29E-44	1.77E-39	0.533	0.367
110261009	FOSB	ILC3c	-0.313003379	1.35E-40	2.56E-36	0.849	0.846
100625903	SKAP2	ILC3c	-0.283189979	6.06E-40	1.15E-35	0.619	0.692
100126859	LMNA	ILC3c	-0.441413158	4.29E-35	8.18E-31	0.246	0.364
100513556	CAVIN3	ILC3c	-0.28862999	2.06E-34	3.92E-30	0.283	0.405
397086	TNF	ILC3c	-0.384118197	1.51E-33	2.88E-29	0.185	0.302
492314	TAC3	ILC3c	-0.373629027	1.62E-33	3.08E-29	0.632	0.697
445534	S100A11	ILC3c	-0.271986766	9.65E-33	1.84E-28	0.619	0.69
100337671	RASGEF1B	ILC3c	-0.293097671	1.64E-32	3.12E-28	0.469	0.569
100624161	G0S2	ILC3c	-0.472430964	7.63E-30	1.45E-25	0.419	0.521
397165	CD69	ILC3c	-0.288229721	1.42E-29	2.71E-25	0.155	0.262
100525703	DNAJB4	ILC3c	-0.380693693	2.69E-29	5.13E-25	0.231	0.334
100135051	TUBA1A	ILC3c	-0.323662535	1.40E-27	2.66E-23	0.205	0.312
100144503	RHOB	ILC3c	-0.373741842	1.08E-26	2.06E-22	0.32	0.419
100174959	KLF2	ILC3c	-0.380679214	2.42E-25	4.60E-21	0.199	0.298
100048932	BTG2	ILC3c	-0.317562081	1.76E-24	3.35E-20	0.789	0.795
100522469	DUSP1	ILC3c	-0.347080181	1.31E-23	2.49E-19	0.713	0.717
100156484	MAFF	ILC3c	-0.268126529	1.81E-23	3.45E-19	0.229	0.325
100522679	PPP1R15A	ILC3c	-0.298532002	2.02E-21	3.84E-17	0.591	0.612
100499568	HOXA5	ILC3c	-0.260748103	1.09E-20	2.08E-16	0.279	0.368
100525396	LOC100525396	ILC3c	-0.404217571	1.65E-18	3.15E-14	0.35	0.429
100157226	NCOA7	ILC3c	-0.250220338	1.92E-18	3.66E-14	0.625	0.656
396741	DNAJB1	ILC3c	-0.477297727	2.62E-17	5.00E-13	0.821	0.792
100738612	ATF3	ILC3c	-0.369608504	3.97E-16	7.57E-12	0.549	0.578
100513309	TRH	ILC3c	0.301003522	3.86E-15	7.35E-11	0.326	0.242
733669	GADD45A	ILC3c	-0.268885897	1.08E-14	2.06E-10	0.386	0.446
397564	HBEGF	ILC3c	-0.265329289	4.73E-14	9.01E-10	0.309	0.377
396906	HSPA6	ILC3c	-0.707488638	2.26E-12	4.30E-08	0.69	0.665
414904	CXCL2	ILC3c	-0.404117345	4.64E-10	8.84E-06	0.507	0.538
396648	HSP70.2	ILC3c	-0.278210419	2.60E-09	4.96E-05	0.93	0.907
100520063	LTC4S	ILC3d	1.438022851	0	0	0.711	0.045
100515207	SPINT2	ILC3d	0.961765188	0	0	0.712	0.212
100522635	GPR183	ILC3d	0.884201509	0	0	0.985	0.874
780402	SERPINF1	ILC3d	0.735194529	1.03E-234	1.97E-230	0.632	0.237
100153737	PHACTR1	ILC3d	0.792471708	6.36E-215	1.21E-210	0.497	0.147
100624193	LAPTM5	ILC3d	-0.517039639	6.99E-200	1.33E-195	0.909	0.968
100520112	FYB	ILC3d	0.666816606	9.22E-200	1.76E-195	0.567	0.204
396880	CXCL8	ILC3d	-0.986060299	3.19E-197	6.08E-193	0.464	0.857
100152768	IRF2BPL	ILC3d	0.707544097	1.07E-190	2.03E-186	0.806	0.496
100153074	NCR2	ILC3d	0.591295872	4.54E-187	8.66E-183	0.463	0.14
396985	PLAU	ILC3d	0.902336188	1.63E-176	3.10E-172	0.449	0.141
397684	FCGR3A	ILC3d	-0.796136616	4.17E-165	7.95E-161	0.468	0.812
106509430	GCSAML	ILC3d	0.69656091	2.75E-164	5.24E-160	0.277	0.054
110261057	RPL28	ILC3d	-0.250705031	3.01E-143	5.74E-139	1	0.998
100513738	FGR	ILC3d	0.40273841	1.28E-129	2.45E-125	0.294	0.076
100738912	RPL18.1	ILC3d	-0.269115863	6.64E-129	1.27E-124	0.996	0.996
106504303	LOC106504303	ILC3d	0.459779554	8.97E-124	1.71E-119	0.323	0.096
100621559	LOC100621559	ILC3d	-0.590765892	3.85E-115	7.34E-111	0.162	0.52
100156970	KLRB1	ILC3d	0.514354403	4.57E-115	8.71E-111	0.904	0.766
492314	TAC3	ILC3d	-0.735379927	1.05E-113	1.99E-109	0.402	0.729
397406	FCER1G	ILC3d	0.369254578	1.92E-112	3.66E-108	0.97	0.921
100620669	SH2D1B	ILC3d	0.400507638	4.24E-108	8.07E-104	0.34	0.114
100038020	CSTB	ILC3d	0.387645991	2.81E-107	5.35E-103	0.979	0.933
100522387	CTSC	ILC3d	0.473179119	2.53E-105	4.83E-101	0.886	0.75
100049692	SRGN	ILC3d	0.333065852	1.64E-102	3.12E-98	0.999	0.996
100155145	SERPINB1	ILC3d	0.485168986	3.62E-102	6.89E-98	0.938	0.854
100622217	MAP3K8	ILC3d	0.523965077	3.79E-102	7.22E-98	0.762	0.554
100156484	MAFF	ILC3d	0.518503612	1.45E-101	2.76E-97	0.523	0.262
110257026	LOC110257026	ILC3d	0.38905613	2.20E-99	4.19E-95	0.282	0.087
397336	RGS1	ILC3d	0.418852272	2.70E-96	5.15E-92	0.992	0.983
751869	NFKB1	ILC3d	0.568681292	8.57E-89	1.63E-84	0.608	0.385
100153821	DDIT4	ILC3d	0.453634157	9.73E-89	1.85E-84	0.964	0.877
397405	TYROBP	ILC3d	0.338914889	9.57E-87	1.82E-82	0.943	0.868
733631	GATA3	ILC3d	-0.491980175	1.01E-85	1.93E-81	0.674	0.827
110259322	PLVAP	ILC3d	-0.464983732	1.47E-85	2.81E-81	0.031	0.279
100626548	SH3BP2	ILC3d	0.4719475	4.25E-82	8.10E-78	0.544	0.314
100233188	LCK	ILC3d	-0.466561019	7.61E-81	1.45E-76	0.121	0.389
397298	ENTPD1	ILC3d	-0.503978238	2.40E-79	4.57E-75	0.224	0.49
100153365	CD83	ILC3d	0.585014928	1.42E-76	2.71E-72	0.677	0.476
654298	ID2	ILC3d	0.279818912	1.23E-74	2.34E-70	0.999	0.991
100156860	BCL2A1	ILC3d	0.448353734	5.14E-74	9.80E-70	0.785	0.61
100153378	GPR18	ILC3d	0.45398379	3.82E-73	7.29E-69	0.451	0.237
100514873	BHLHE40	ILC3d	0.475991605	1.34E-70	2.56E-66	0.635	0.431
102161696	PDE1C	ILC3d	0.313527724	5.66E-70	1.08E-65	0.255	0.091
406188	NFKBIA	ILC3d	0.427022355	1.16E-69	2.21E-65	0.784	0.615
100157844	PIM1	ILC3d	0.400797641	1.12E-68	2.13E-64	0.808	0.629
100513556	CAVIN3	ILC3d	0.392281253	2.96E-68	5.64E-64	0.562	0.342
780427	CD81	ILC3d	-0.344937833	4.78E-68	9.10E-64	0.736	0.881
100523840	RHOQ	ILC3d	-0.462701355	2.57E-67	4.89E-63	0.162	0.407
110261009	FOSB	ILC3d	0.397638152	7.55E-67	1.44E-62	0.917	0.834
100511526	LAX1	ILC3d	-0.452211536	2.72E-66	5.18E-62	0.168	0.408
102160196	FAM107B	ILC3d	0.475406278	9.11E-66	1.74E-61	0.706	0.533
397544	RGS16	ILC3d	0.540517341	1.83E-65	3.48E-61	0.373	0.182
100037967	PDE4D	ILC3d	-0.437775943	2.43E-65	4.63E-61	0.405	0.634
100037306	TNFRSF1B	ILC3d	-0.368972548	2.86E-62	5.44E-58	0.6	0.784
100515427	MPPED2	ILC3d	0.283338466	4.29E-62	8.17E-58	0.257	0.1
100520981	NFKBIZ	ILC3d	0.391997584	5.64E-62	1.07E-57	0.818	0.661
102167789	LOC102167789	ILC3d	-0.360756091	1.33E-60	2.54E-56	0.106	0.334
595120	ITM2B	ILC3d	0.252753865	1.92E-60	3.65E-56	0.976	0.951
397549	UCP2	ILC3d	0.387172767	3.06E-60	5.84E-56	0.658	0.476
100157226	NCOA7	ILC3d	0.49180367	3.44E-60	6.55E-56	0.758	0.629
100512981	SCIN	ILC3d	0.365279812	3.92E-60	7.47E-56	0.858	0.744
100155581	LTB	ILC3d	-0.348213856	9.54E-59	1.82E-54	0.618	0.84
397162	CCND2	ILC3d	-0.45258434	1.34E-56	2.54E-52	0.263	0.481
100736950	RASL11A	ILC3d	0.907672172	1.58E-56	3.01E-52	0.477	0.308
100517377	LRRFIP1	ILC3d	0.337877723	2.52E-56	4.81E-52	0.558	0.361
100174959	KLF2	ILC3d	0.531027731	3.78E-56	7.20E-52	0.433	0.245
100337671	RASGEF1B	ILC3d	0.390905375	2.62E-55	5.00E-51	0.689	0.519
733608	S100A6	ILC3d	0.452273858	1.35E-54	2.58E-50	0.66	0.494
100621467	ICOSLG	ILC3d	0.452607297	4.61E-54	8.78E-50	0.544	0.367
110257240	LOC110257240	ILC3d	0.308992597	4.34E-53	8.26E-49	0.879	0.732
110259674	LOC110259674	ILC3d	0.331695631	7.31E-53	1.39E-48	0.926	0.882
397179	IL18R1	ILC3d	0.377417657	2.84E-52	5.42E-48	0.632	0.459
100622020	SLC8A1	ILC3d	0.306418358	1.49E-51	2.83E-47	0.35	0.178
100144486	FOS	ILC3d	0.412347866	5.44E-51	1.04E-46	0.865	0.769
100518302	LITAF	ILC3d	0.329600407	3.14E-50	5.99E-46	0.437	0.255
414377	CCR9	ILC3d	-0.396984237	7.62E-50	1.45E-45	0.213	0.426
399503	LIF	ILC3d	0.313200938	2.69E-49	5.12E-45	0.263	0.118
100144503	RHOB	ILC3d	0.443783095	3.16E-49	6.03E-45	0.552	0.367
100525468	CITED4	ILC3d	-0.323600993	1.33E-48	2.53E-44	0.659	0.806
100153768	ANP32E	ILC3d	0.341279241	2.61E-47	4.97E-43	0.607	0.442
100153155	XCL1	ILC3d	0.370813006	3.30E-47	6.30E-43	0.35	0.184
100620198	LOC100620198	ILC3d	0.261923516	8.30E-47	1.58E-42	0.933	0.896
100126859	LMNA	ILC3d	0.518326935	4.56E-46	8.70E-42	0.479	0.31
100155631	FES	ILC3d	0.316280498	5.48E-46	1.04E-41	0.675	0.524
100126861	AKT1	ILC3d	0.28695905	9.11E-46	1.74E-41	0.783	0.663
641356	ST8SIA4	ILC3d	0.34057541	1.24E-45	2.37E-41	0.679	0.525
100522993	LAPTM4B	ILC3d	0.300865783	2.64E-45	5.03E-41	0.386	0.22
396823	GAPDH	ILC3d	-0.259970471	4.64E-45	8.85E-41	0.871	0.914
399537	GPX4	ILC3d	-0.311197046	1.05E-44	1.99E-40	0.677	0.781
100152598	SEMA4D	ILC3d	0.34296082	1.83E-44	3.49E-40	0.601	0.444
100521609	F2R	ILC3d	0.333577965	6.91E-44	1.32E-39	0.655	0.501
100521477	ITGA4	ILC3d	0.336015927	7.16E-44	1.36E-39	0.593	0.431
100513336	CD5	ILC3d	-0.339793266	1.70E-43	3.24E-39	0.227	0.42
100152253	STX11	ILC3d	0.36247914	1.93E-43	3.68E-39	0.665	0.51
110260255	PLEKHF2	ILC3d	0.316573321	3.98E-41	7.59E-37	0.314	0.17
100158205	GALNT7	ILC3d	0.314212323	8.16E-41	1.56E-36	0.588	0.429
100158022	HINT3	ILC3d	0.353016961	2.02E-40	3.85E-36	0.515	0.352
100517816	LAT	ILC3d	-0.295593953	4.68E-40	8.92E-36	0.119	0.29
100145895	ISG15	ILC3d	0.436636197	5.87E-39	1.12E-34	0.714	0.583
110255652	LOC110255652	ILC3d	0.293203043	6.37E-39	1.21E-34	0.328	0.18
100512542	SOX4	ILC3d	0.415271612	1.18E-38	2.25E-34	0.279	0.142
100513309	TRH	ILC3d	-0.393320046	6.84E-38	1.30E-33	0.118	0.288
100522394	VIM	ILC3d	0.37190034	6.85E-38	1.31E-33	0.819	0.695
396910	ABCB1	ILC3d	0.279178328	8.41E-38	1.60E-33	0.665	0.527
100153442	SMPDL3A	ILC3d	0.275112421	1.02E-37	1.94E-33	0.415	0.255
100156358	S100A4	ILC3d	0.286940038	1.99E-36	3.80E-32	0.929	0.873
100157773	DYNLL1	ILC3d	-0.300596634	3.32E-34	6.32E-30	0.39	0.554
100152774	ZNF644	ILC3d	0.341176777	1.83E-33	3.48E-29	0.649	0.521
110257620	GIMAP1	ILC3d	0.284314959	2.49E-33	4.75E-29	0.861	0.788
106509717	LOC106509717	ILC3d	-0.295304759	1.47E-32	2.80E-28	0.208	0.37
100157290	LTB4R	ILC3d	-0.276226631	2.56E-32	4.89E-28	0.123	0.273
100738675	C1H18orf32	ILC3d	0.294645254	5.48E-32	1.04E-27	0.57	0.426
397010	VDAC1	ILC3d	0.306119345	1.15E-31	2.19E-27	0.38	0.244
100622890	CSRP1	ILC3d	0.267026148	1.27E-31	2.43E-27	0.514	0.363
100516349	GPR34	ILC3d	0.27354387	2.82E-31	5.38E-27	0.351	0.217
100522108	BASP1	ILC3d	-0.28952196	9.14E-31	1.74E-26	0.496	0.653
100519487	PLXNC1	ILC3d	0.258144521	1.08E-30	2.05E-26	0.459	0.315
100622025	TNFRSF18	ILC3d	-0.370985454	2.12E-30	4.05E-26	0.19	0.345
100154945	RRBP1	ILC3d	0.264774542	6.15E-29	1.17E-24	0.618	0.481
110261124	IFI6	ILC3d	0.342806354	7.09E-29	1.35E-24	0.684	0.574
100738753	RERE	ILC3d	0.258848403	1.07E-28	2.05E-24	0.765	0.672
100736618	RAB21	ILC3d	0.27211691	1.83E-28	3.49E-24	0.617	0.498
110261148	ZC3H12A	ILC3d	0.250695682	2.13E-28	4.06E-24	0.733	0.624
110259563	C2H11orf96	ILC3d	0.361361623	6.71E-28	1.28E-23	0.354	0.226
100519537	LYSMD3	ILC3d	0.314274455	2.49E-27	4.75E-23	0.584	0.468
100521585	PTPN18	ILC3d	-0.253353327	2.80E-27	5.34E-23	0.525	0.653
397221	ITGB7	ILC3d	-0.2500593	4.33E-26	8.26E-22	0.246	0.393
100510978	ERN1	ILC3d	0.262880073	2.21E-25	4.21E-21	0.506	0.379
106504879	LOC106504879	ILC3d	-0.252581621	3.56E-25	6.79E-21	0.143	0.276
100622590	BIRC3	ILC3d	0.28337018	3.70E-25	7.05E-21	0.629	0.516
100511325	SLAMF1	ILC3d	-0.254846932	5.09E-25	9.70E-21	0.296	0.442
397657	CTNNB1	ILC3d	-0.260368584	1.58E-24	3.01E-20	0.41	0.544
100157353	HMGN4	ILC3d	0.271326267	1.74E-24	3.31E-20	0.455	0.333
100049703	BCL2	ILC3d	-0.251745995	3.09E-24	5.90E-20	0.347	0.499
100513209	CFAP20	ILC3d	-0.252799398	2.41E-23	4.60E-19	0.448	0.576
100519770	SDC1	ILC3d	0.277548323	5.10E-23	9.73E-19	0.438	0.32
397165	CD69	ILC3d	0.257136818	1.25E-22	2.38E-18	0.332	0.218
100152319	CCDC186	ILC3d	0.251675263	1.52E-22	2.90E-18	0.619	0.515
100511239	SETX	ILC3d	0.263457553	2.28E-22	4.35E-18	0.513	0.4
100624226	LOC100624226	ILC3d	-0.261771041	7.43E-22	1.42E-17	0.207	0.337
100625126	EMP3	ILC3d	-0.254138023	9.12E-22	1.74E-17	0.317	0.459
100520765	CCDC50	ILC3d	0.252897184	1.07E-21	2.04E-17	0.579	0.473
100135669	NLRC3	ILC3d	0.258275228	1.60E-21	3.04E-17	0.582	0.481
100523358	JUNB	ILC3d	0.262657166	2.09E-21	3.99E-17	0.846	0.771
100525396	LOC100525396	ILC3d	0.356574768	1.46E-19	2.79E-15	0.508	0.392
100523870	LOC100523870	ILC3d	0.26011413	5.53E-18	1.05E-13	0.422	0.317
100622983	RP2	ILC3d	0.2704126	7.83E-18	1.49E-13	0.531	0.435
397208	CSF2	ILC3d	0.292648755	4.66E-16	8.88E-12	0.261	0.174
100624161	G0S2	ILC3d	0.324258691	4.28E-11	8.16E-07	0.554	0.485
407066	HBB	ILC3d	-0.313253899	0.003193671	1	0.475	0.44
